# Predicting prime editing efficiency across diverse edit types and chromatin contexts with machine learning

**DOI:** 10.1101/2023.10.09.561414

**Authors:** Nicolas Mathis, Ahmed Allam, András Tálas, Elena Benvenuto, Ruben Schep, Tanav Damodharan, Zsolt Balázs, Sharan Janjuha, Lukas Schmidheini, Desirée Böck, Bas van Steensel, Michael Krauthammer, Gerald Schwank

## Abstract

Prime editing is a powerful genome editing technology, but its efficiency varies depending on the pegRNA design and target locus. Existing computational models for predicting prime editing rates are limited by their focus on specific edit types and by omitting the local chromatin environment. In our study, we developed machine learning models that predict prime editing efficiencies across a wide range of edit types up to 15 bp (’PRIDICT2.0’) and in different chromatin contexts (’ePRIDICT’). Both models can be accessed at www.pridict.it.
