## Supplementary Table 2 for "Predicting prime editing efficiency across diverse edit types and chromatin contexts with machine learning"

### Sheet: Sheet1
Feature name	Feature description	Used for baseline models	Used for PRIDICT2.0
baseafter	Base 3' to edit	x
basebefore	Base 5' to edit	x
basebeforeafter	Base 5' and 3' to edit	x
Correction_Length	Length of the whole correction region (for separated 1bp replacements, this is the length from the first replacement to the last)	x	x
Correction_Length_effective	Correction length (number of changed bases)		x
Correction_Type	Replacement, Insertion, or Deletion	x	x
deepcas9	DeepSpCas9 value from Kim et al. 2019	x
edited_base_mt	Melting temperature of the edited sequence stretch (e.g., mt of T if the edit is GtoT)	x	x
edited_base_mt_nan	Is 1 if edited_base length is 0bp (deletions), otherwise 0.	x	x
edited_GC_content	GC content of edited sequence stretch	x
Editing_Position	Editing position starting from the first base of RT template (RTT)	x
Extension_GC_content	GC content of extension sequence	x
extensionmt	Melting temperature of extension sequence	x	x
flapbaseafter	Base on target DNA 3' to edited flap-end	x
flapbasebefore	Base on target DNA 5' to edited flap-end	x
MFE_extension	Minimum free energy of RNA (ViennaRNA Package 2) of the extension part	x
MFE_extension_scaffold	Minimum free energy of RNA (ViennaRNA Package 2) of the scaffold+extension part	x
MFE_pbs	Minimum free energy of RNA (ViennaRNA Package 2) of the PBS part	x
MFE_spacer	Minimum free energy of RNA (ViennaRNA Package 2) of the spacer sequence	x
MFE_spacer_extension_scaffold	Minimum free energy of RNA (ViennaRNA Package 2) of the full pegRNA (spacer+scaffold+extension)	x
MFE_spacer_scaffold	Minimum free energy of RNA (ViennaRNA Package 2) of spacer+scaffold part	x
MFE_rt	Minimum free energy of RNA (ViennaRNA Package 2) of RTT part	x
nickbaseafter	Base on target DNA 3' to the DNA nick	x
nickbasebefore	Base on target DNA 5' to the DNA nick	x
nickbasebeforeafter	Combination of nickbasebefore and nickbaseafter	x
original_base_mt	Melting temperature of the original sequence stretch (e.g., mt of G if the edit is GtoT)	x	x
original_base_mt_nan	Is 1 if original_base length is 0bp (insertions), otherwise 0.	x	x
original_GC_content	GC content of original sequence stretch	x
PBS_GC_content	GC content of PBS sequence	x
PBSlength	Length of PBS sequence (bp)		x
PBSlocation	Location of PBS (relative to position 10bp upstream/5' of protospacer)		x
PBSmt	Melting temperature of PBS sequence	x	x
polyavalues	Max number of consecutive A bases in spacer/extension region	x
polycvalues	Max number of consecutive C bases in spacer/extension	x
polygvalues	Max number of consecutive G bases in spacer/extension	x
polytvalues	Max number of consecutive T bases in spacer/extension	x
Proto_GC_content	GC content of spacer sequence	x
protobase_1	Base at position 1 of protospacer	x
protobase_10	Base at position 10 of protospacer	x
protobase_11	Base at position 11 of protospacer	x
protobase_12	Base at position 12 of protospacer	x
protobase_13	Base at position 13 of protospacer	x
protobase_14	Base at position 14 of protospacer	x
protobase_15	Base at position 15 of protospacer	x
protobase_16	Base at position 16 of protospacer	x
protobase_17	Base at position 17 of protospacer	x
protobase_18	Base at position 18 of protospacer	x
protobase_19	Base at position 19 of protospacer	x
protobase_2	Base at position 2 of protospacer	x
protobase_3	Base at position 3 of protospacer	x
protobase_4	Base at position 4 of protospacer	x
protobase_5	Base at position 5 of protospacer	x
protobase_6	Base at position 6 of protospacer	x
protobase_7	Base at position 7 of protospacer	x
protobase_8	Base at position 8 of protospacer	x
protobase_9	Base at position 9 of protospacer	x
protospacerlocation_only_initial	Location of protospacer in original sequence (relative to position 10bp upstream/5' of protospacer)		x
protospacermt	Melting temperature of the protospacer sequence	x	x
RT_GC_content	GC content of RTT	x
RT_initial_location	Location of RTT in original sequence (relative to position 10bp upstream/5' of protospacer)		x
RT_mutated_location	Location of RTT in mutated sequence (relative to position 10bp upstream/5' of protospacer)		x
RTlength	Length of RTT (bp)	x	x
RTmt	Melting temperature of RTT	x
RToverhanglength	Length of the sequence after the edit on the RTT	x	x
RToverhangmatches	Number of matches of RTT overhang within a window of 15bp downstream of edit	x	x
RToverhangmt	Melting temperature of RTT overhang sequence	x	x
wide_initial_target	Sequence before editing, starting 10bp upstream of protospacer and ending after 99 base pairs.		x
wide_mutated_target	Sequence after editing, starting 10bp upstream of protospacer and ending after 99 base pairs.		x
